# Joint structural annotation of small molecules using liquid chromatography retention order and tandem mass spectrometry data

**DOI:** 10.1101/2022.02.11.480137

**Authors:** Eric Bach, Emma L. Schymanski, Juho Rousu

## Abstract

We present LC-MS^2^Struct, a machine learning framework for structural annotation of small molecule data arising from liquid chromatography-tandem mass spectrometry (LC-MS^2^) measurements. LC-MS^2^Struct jointly predicts the annotations for a set of mass spectrometry features in a sample, using a novel structured prediction model trained to optimally combine the output of state-of-the-art MS^2^ scorers and observed retention orders. We evaluate our method on a dataset covering all publicly available reversed phase LC-MS^2^ data in the MassBank reference database, including 4327 molecules measured using 18 different LC conditions from 16 contributors, greatly expanding the chemical analytical space covered in previous multi-MS^2^ scorer evaluations. LC-MS^2^Struct obtains significantly higher annotation accuracy than earlier methods and improves the annotation accuracy of state-of-the-art MS^2^ scorers by up to 106%. The use of stereochemistry-aware molecular fingerprints improves prediction performance, which highlights limitations in existing approaches and has strong implications for future computational LC-MS^2^ developments.
