## Supplementary material for "Joint structural annotation of small molecules using liquid chromatography retention order and tandem mass spectrometry data": MassBank subsets meta data

		Liquid chromatography (LC)	Liquid chromatography (LC)	Liquid chromatography (LC)	Liquid chromatography (LC)	Liquid chromatography (LC)	Liquid chromatography (LC)	Mass spectrometry (MS)	Mass spectrometry (MS)	Mass spectrometry (MS)	Mass spectrometry (MS)
MB-subset	Contributor	Column Name	Column Temp.	Flow rate	Flow gradient	Solvent A	Solvent B	Instrument	Instrument type	Ionization mode	Fragmentation mode	Estimated column dead time (min)
AC_003	AAFC	Agilent RRHD Eclipse 50 x 2 mm, 1.8 uM		0.3 mL min-1	100:0 at 0 min, 100:0 at 0.5 min, 0:100 at 3.5 min, 0:100 at 5.5 min, 100:0 at 7 min	H2O 0.1% FA	ACN 0.1% FA	Q-Exactive Orbitrap Thermo Scientific	LC-ESI-ITFT	positive	HCD	0.26179938779914946
AU_000	Athens_Univ	Acclaim RSLC C18 2.2um, 2.1x100mm, Thermo		200 uL/min at 0-3 min, 400 uL/min at 14 min, 480 uL/min at 16-19 min, 200 uL/min at 19.1-20 min	99/1 at 0-1 min, 61/39 at 3 min, 0.1/99.9 at 14-16 min, 99/1 at 16.1-20 min	90:10 water:methanol with 5mM ammonium acetate	methanol with 5mM ammonium acetate	Bruker maXis Impact	LC-ESI-QTOF	negative	CID	0.5411884219660542
AU_002	Athens_Univ	Acclaim RSLC C18 2.2um, 2.1x100mm, Thermo		200 uL/min at 0-3 min, 400 uL/min at 14 min, 480 uL/min at 16-19 min, 200 uL/min at 19.1-20 min	99/1 at 0-1 min, 61/39 at 3 min, 0.1/99.9 at 14-16 min, 99/1 at 16.1-20 min	90:10 water:methanol with 0.01% formic acid and 5mM ammonium formate	methanol with 0.01% formic acid and 5mM ammonium formate	Bruker maXis Impact	LC-ESI-QTOF	positive	CID	0.5411884219660542
AU_003	Athens_Univ	Acclaim RSLC C18 2.2um, 2.1x100mm, Thermo		200 uL/min at 0-3 min, 400 uL/min at 14 min, 480 uL/min at 16-19 min, 200 uL/min at 19.1-20 min	99/1 at 0-1 min, 61/39 at 3 min, 0.1/99.9 at 14-16 min, 99/1 at 16.1-20 min	water with 0.01% formic acid and 5mM ammonium formate	90:10 water:methanol with 0.01% formic acid and 5mM ammonium formate	Bruker maXis Impact	LC-ESI-QTOF	positive	CID	0.5411884219660542
RP_000	BGC_Munich	BEH C18 1.7um, 2.1x100mm, Waters		400 uL/min	95/5 at 0 min, 95/5 at 1.12 min, 0.5/99.5 at 6.41 min, 0.5/99.5 at 10.01 min	Water with 0.1% formic acid	ACN with 0.1% formic acid	maXis plus UHR-ToF-MS, Bruker Daltonics	LC-ESI-QTOF	negative	CID	0.43295073757284336
RP_001	BGC_Munich	BEH C18 1.7um, 2.1x100mm, Waters		400 uL/min	95/5 at 0 min, 95/5 at 1.12 min, 0.5/99.5 at 6.41 min, 0.5/99.5 at 10.01 min	Water with 0.1% formic acid	ACN with 0.1% formic acid	maXis plus UHR-ToF-MS, Bruker Daltonics	LC-ESI-QTOF	positive	CID	0.43295073757284336
BS_000	BS	Waters Acquity BEH C18 1.7um x 2.1 x 150 mm		560 uL / min	95/5 at 0 min, 20/80 at 35 min; 5/95 at 35 min, 5/95 at 38 min; 95/5 at 38.1 min, 95/5 at 45 min	water with 0.05% formic acid	acetonitrile with 0.05 % formic acid	Bruker impact HD	LC-ESI-QTOF	negative		0.46387579025661785
SM_000	CASMI_2016	Kinetex C18 EVO 2.6 um, 2.1x50 mm, precolumn 2.1x5 mm, Phenomenex		300 uL/min	95/5 at 0 min, 95/5 at 1 min, 0/100 at 13 min, 0/100 at 24 min	water with 0.1% formic acid	methanol with 0.1% formic acid	Q Exactive Plus Orbitrap Thermo Scientific	LC-ESI-QFT	negative	HCD	0.2886338250485623
SM_001	CASMI_2016	Kinetex C18 EVO 2.6 um, 2.1x50 mm, precolumn 2.1x5 mm, Phenomenex		300 uL/min	95/5 at 0 min, 95/5 at 1 min, 0/100 at 13 min, 0/100 at 24 min	water with 0.1% formic acid	methanol with 0.1% formic acid	Q Exactive Plus Orbitrap Thermo Scientific	LC-ESI-QFT	positive	HCD	0.2886338250485623
UT_000	Chubu_Univ	Develosil C30, Nomura Chemical		add 100 uL/min	add 95/5 at 0 min, 70/30 at 40 min, 50/50 at 41 min, 50/50 at 90 min	acetonitrile-methanol-water (19:19:2) with 0.1% acetic acid and 0.1% ammonium hydroxide (28%)	2-propanol with 0.1% acetic acid and 0.1% ammonium hydroxide (28%)	LC-10ADVPmicro HPLC, Shimadzu; LTQ Orbitrap, Thermo Scientific	LC-ESI-ITFT	negative		0.9166666666666666
EA_000	Eawag	XBridge C18 3.5um, 2.1x50mm, Waters		200 ul/min	90/10 at 0 min, 50/50 at 4 min, 5/95 at 17 min, 5/95 at 25 min, 90/10 at 25.1 min, 90/10 at 30 min	water with 0.1% formic acid	methanol with 0.1% formic acid	LTQ Orbitrap XL Thermo Scientific	LC-ESI-ITFT	negative	CID	0.43295073757284336
EA_001	Eawag	XBridge C18 3.5um, 2.1x50mm, Waters		200 ul/min	90/10 at 0 min, 50/50 at 4 min, 5/95 at 17 min, 5/95 at 25 min, 90/10 at 25.1 min, 90/10 at 30 min	water with 0.1% formic acid	methanol with 0.1% formic acid	LTQ Orbitrap XL Thermo Scientific	LC-ESI-ITFT	negative	HCD	0.43295073757284336
EA_002	Eawag	XBridge C18 3.5um, 2.1x50mm, Waters		200 ul/min	90/10 at 0 min, 50/50 at 4 min, 5/95 at 17 min, 5/95 at 25 min, 90/10 at 25.1 min, 90/10 at 30 min	water with 0.1% formic acid	methanol with 0.1% formic acid	LTQ Orbitrap XL Thermo Scientific	LC-ESI-ITFT	positive	CID	0.43295073757284336
EA_003	Eawag	XBridge C18 3.5um, 2.1x50mm, Waters		200 ul/min	90/10 at 0 min, 50/50 at 4 min, 5/95 at 17 min, 5/95 at 25 min, 90/10 at 25.1 min, 90/10 at 30 min	water with 0.1% formic acid	methanol with 0.1% formic acid	LTQ Orbitrap XL Thermo Scientific	LC-ESI-ITFT	positive	HCD	0.43295073757284336
EQ_001	Eawag	XBridge C18 3.5um, 2.1x50mm, Waters		200 ul/min	90/10 at 0 min, 50/50 at 4 min, 5/95 at 17 min, 5/95 at 25 min, 90/10 at 25.1 min, 90/10 at 30 min	water with 0.1% formic acid	methanol with 0.1% formic acid	Q Exactive Orbitrap Thermo Scientific	LC-ESI-QFT	negative	HCD	0.43295073757284336
EQ_003	Eawag	XBridge C18 3.5um, 2.1x50mm, Waters		200 ul/min	90/10 at 0 min, 50/50 at 4 min, 5/95 at 17 min, 5/95 at 25 min, 90/10 at 25.1 min, 90/10 at 30 min	water with 0.1% formic acid	methanol with 0.1% formic acid	Q Exactive Plus Orbitrap Thermo Scientific	LC-ESI-QFT	negative	HCD	0.43295073757284336
EQ_004	Eawag	XBridge C18 3.5um, 2.1x50mm, Waters		200 ul/min	90/10 at 0 min, 50/50 at 4 min, 5/95 at 17 min, 5/95 at 25 min, 90/10 at 25.1 min, 90/10 at 30 min	water with 0.1% formic acid	methanol with 0.1% formic acid	Q Exactive Orbitrap Thermo Scientific	LC-ESI-QFT	positive	HCD	0.43295073757284336
EQ_006	Eawag	XBridge C18 3.5um, 2.1x50mm, Waters		200 ul/min	90/10 at 0 min, 50/50 at 4 min, 5/95 at 17 min, 5/95 at 25 min, 90/10 at 25.1 min, 90/10 at 30 min	water with 0.1% formic acid	methanol with 0.1% formic acid	Q Exactive Plus Orbitrap Thermo Scientific	LC-ESI-QFT	positive	HCD	0.43295073757284336
ET_002	Eawag_Additional_Specs	Atlantis T3 3um, 3.0x150mm, Waters with guard column		300 uL/min	95/5 at 0 min, 5/95 at 15 min, 5/95 at 20 min, 95/5 at 20.1 min, 95/5 at 25 min	water with 0.1% formic acid	methanol with 0.1% formic acid	Q Exactive Orbitrap Thermo Scientific	LC-ESI-QFT	positive	HCD	1.7671458676442586
KW_000	KWR	XBridge C18 3.5um, 2.1x150mm, Waters		300 uL/min	95/5 at 0 min, 0/100 at 40 min, 0/100 at 45 min, 95/5 at 47 min, 95/5 at 52 min	water with 0.05% formic acid	acetonitrile with 0.05% formic acid	Orbitrap Classic, Thermo Scientific	LC-ESI-ITFT	positive	CID	0.8659014751456867
LU_000	LCSB	Acquity BEH C18 1.7um, 2.1x150mm (Waters)		0.20 mL/min	90/10 at 0-2 min, 0/100 at 15-20 min, 90/10 at 20.1-30 min	0.1% formic acid	methanol	Q Exactive Orbitrap (Thermo Scientific)	LC-ESI-QFT	negative	HCD	1.29885221271853
LU_001	LCSB	Acquity BEH C18 1.7um, 2.1x150mm (Waters)		0.20 mL/min	90/10 at 0-2 min, 0/100 at 15-20 min, 90/10 at 20.1-30 min	0.1% formic acid	methanol	Q Exactive Orbitrap (Thermo Scientific)	LC-ESI-QFT	positive	HCD	1.29885221271853
CE_001	MPI_for_Chemical_Ecology	Symmetry C18 Column, Waters		0.3 ml/min	0min:5%, 24min:95%, 28min:95%, 28.1:5% (acetonitrile)	H2O(0.1%HCOOH)	CH3CN(0.1%HCOOH)	LTQ Orbitrap XL, Thermo Scientfic; HP-1100 HPLC, Agilent	LC-ESI-ITFT	positive		1.0
NA_003	NaToxAq	Kinetex Evo C18 2.6 um 50x2.1 mm, Phenomenex		300 uL/min	95/5 at 0 min, 95/5 at 1 min, 0/100 at 13 min, 0/100 at 24 min, 95/5 at 24.3 min, 95/5/0 at 32 min	water with 0.1% formic acid	methanol with 0.1% formic acid	LTQ Orbitrap XL Thermo Scientific	LC-ESI-ITFT	positive	HCD	0.2886338250485623
PR_000	RIKEN	Acquity bridged ethyl hybrid C18 (1.7 um, 2.1 mm * 100 mm, Waters)	40 C	0.3 ml/min at 0 min, 0.3 ml/min at 10 min, 0.4 ml/min at 10.1 min, 0.4 ml/min at 14.4 min, 0.3 ml/min at 14.5 min	A/B = (99.5%/0.5% at 0 min, 99.5%/0.5% at 0.1 min, 20%/80% at 10 min, 0.5%/99.5% at 10.1 min, 0.5%/99.5% at 12.0 min, 99.5%/0.5% at 12.1 min, 99.5%/0.5% at 15.0 min)	water including 0.1% formic acid	acetonitrile including 0.1% formic acid	LC, Waters Acquity UPLC System; MS, Waters Xevo G2 Q-Tof	LC-ESI-QTOF	negative		0.5093538089092275
PR_002	RIKEN	Acquity bridged ethyl hybrid C18 (1.7 um, 2.1 mm * 100 mm, Waters)	40 C	0.3 ml/min at 0 min, 0.3 ml/min at 10 min, 0.4 ml/min at 10.1 min, 0.4 ml/min at 14.4 min, 0.3 ml/min at 14.5 min	A/B = (99.5%/0.5% at 0 min, 99.5%/0.5% at 0.1 min, 20%/80% at 10 min, 0.5%/99.5% at 10.1 min, 0.5%/99.5% at 12.0 min, 99.5%/0.5% at 12.1 min, 99.5%/0.5% at 15.0 min)	water including 0.1% formic acid	acetonitrile including 0.1% formic acid	LC, Waters Acquity UPLC System; MS, Waters Xevo G2 Q-Tof	LC-ESI-QTOF	positive		0.5093538089092275
LQB_000	RIKEN_IMS	Acquity UPLC Peptide BEH C18 column (50*2.1 mm; 1.7 um; 130A)(Waters Co.,Milford, MA, USA)	45 C	0.3 mL/min	0 min 0% B; 1 min 0% B; 5 min 40% B; 7.5 min 64% B; 12.0 min 64% B; 12.5 min 82.5% B, 19 min 85% B; 20 min 95% B; 20.1 min 0% B; 25 min 0% B.	1:1:3 acetonitrile:methanol:water (v/v/v) with 5 mM ammonium acetate and 10 nM EDTA.	100% isopropanol with 5 mM ammonium acetate and 10 nM EDTA.	AB Sciex TripleTOF 5600+ system (Q-TOF) equipped with a DuoSpray ion source	LC-ESI-QTOF	negative		0.2886338250485623
UF_002	UFZ	Kinetex Core-Shell C18 2.6 um, 3.0 x 100 mm, Phenomenex		200 uL/min	90/10 at 0 min, 80/20 at 3.2 min, 5/95 at 17.8 min, 5/95 at 37.8 min, 90/10 at 37.9 min, 90/10 at 47 min	water with 0.1% formic acid	methanol with 0.1% formic acid	LTQ Orbitrap XL Thermo Scientific	LC-ESI-ITFT	positive	CID	1.7671458676442586
UF_003	UFZ	Kinetex Core-Shell C18 2.6 um, 3.0 x 100 mm, Phenomenex		200 uL/min	90/10 at 0 min, 80/20 at 3.2 min, 5/95 at 17.8 min, 5/95 at 37.8 min, 90/10 at 37.9 min, 90/10 at 47 min	water with 0.1% formic acid	methanol with 0.1% formic acid	LTQ Orbitrap XL Thermo Scientific	LC-ESI-ITFT	positive	HCD	1.7671458676442586
BML_000	Washington_State_Univ	Agilent C8 Cartridge Column 2.1X30mm 3.5 micron (guard); Agilent SB-Aq 2.1x50mm 1.8 micron (analytical)	60 C	0.6 ml/min	linear from 98A/2B at 0 min to 2A/98B at 13 min, hold 6 min at 2A/98B, reequilibration 98A/2B (5 min)	water with 0.2% acetic acid	methanol with 0.2% acetic acid	Agilent 1200 RRLC; Agilent 6520 QTOF	LC-ESI-QTOF	negative		0.14431691252428114
BML_001	Washington_State_Univ	Agilent C8 Cartridge Column 2.1X30mm 3.5 micron (guard); Agilent SB-Aq 2.1x50mm 1.8 micron (analytical)	60 C	0.6 ml/min	linear from 98A/2B at 0 min to 2A/98B at 13 min, hold 6 min at 2A/98B, reequilibration 98A/2B (5 min)	water with 0.2% acetic acid	methanol with 0.2% acetic acid	Agilent 1200 RRLC; Agilent 6520 QTOF	LC-ESI-QTOF	positive		0.14431691252428114
